# Sex-biasing influence of autism-associated *Ube3a* gene overdosage at connectomic, behavioral and transcriptomic levels

**DOI:** 10.1101/2022.10.25.513747

**Authors:** Caterina Montani, Marco Pagani, Elizabeth De Guzman, Luigi Balasco, Filomena Grazia Alvino, Alessia de Felice, Alberto Galbusera, Thomas K. Nickl-Jockschat, Pierre Lau, Noemi Borsotti, Lorenzo Mattioni, Massimo Pasqualetti, Giovanni Provenzano, Yuri Bozzi, Michael V. Lombardo, Alessandro Gozzi

## Abstract

Many neurodevelopmental conditions, including autism, affect males more than females. Genomic mechanisms enhancing risk in males may contribute to this sex-bias. The ubiquitin protein ligase E3A gene (*Ube3a*) exerts pleiotropic effects on cellular homeostasis via control of protein turnover and by acting as transcriptional coactivator with steroid hormone receptors. Overdosage of *Ube3a* via duplication or triplication of chromosomal region 15q11-13 causes 1-2% of autistic cases. Here, we test the hypothesis that increased dosage of *Ube3a* may influence autism-relevant phenotypes in a sex-biased manner. We report robust sex-biasing effects on brain connectomics and repetitive behaviors in mice with extra copies of Ube3a. These effects were associated with a profound transcriptional dysregulation of several known autism-associated genes (e.g., FMR1, SCN2A, PTEN, MEF2C, SHANK3, TSC2) as well as differentially-expressed genes identified in human 15q duplication and in autistic patients. Notably, increased Ube3a dosage also affects multiple sex-relevant mechanisms, including genes on the X chromosome, genes influenced by sex steroid hormones, downstream targets of the androgen and estrogen receptors, or genes that are sex-differentially regulated by transcription factors. These results suggest that *Ube3a* overdosage can critically contribute to sex-bias in neurodevelopmental conditions via influence on sex-differential mechanisms.
