## Supplementary material for "Sex-biasing influence of autism-associated *Ube3a* gene overdosage at connectomic, behavioral and transcriptomic levels": Table S3

### Sheet: enrichment_results_tab3
Genelist	type	OR	pval	log10p	fdr
SFARI	DE-	1.44381	0.017697	1.7521	0.0442426
ptLGD	DE-	1.43409	0.191872	0.716989	0.383744
dup15q DE+	DE-	0.465293	0.995257	0.00206462	0.999948
dup15q DE-	DE-	3.77889	4.15e-20	19.382	2.07e-19
AS iPSC	DE-	1.2082	0.337221	0.472085	0.562035
dup15q iPSC	DE-	2.6578	6.2e-46	45.208	6.2e-45
ASD DE+	DE-	0.607105	0.999948	2.27e-05	0.999948
ASD DE-	DE-	2.16761	4.75e-09	8.32305	1.58e-08
SCZ DE	DE-	0.934825	0.9998	8.7e-05	0.999948
BD DE	DE-	0.842279	0.990387	0.00419515	0.999948
SFARI	DE+	1.21485	0.248695	0.604333	0.414491
ptLGD	DE+	2.42606	0.000428084	3.36847	0.00142695
dup15q DE+	DE+	1.5718	0.144769	0.839326	0.361921
dup15q DE-	DE+	0.308703	1	1.32e-07	1
AS iPSC	DE+	0.883811	0.99249	0.00327406	1
dup15q iPSC	DE+	0.579484	1	0	1
ASD DE+	DE+	1.87839	0.000140059	3.85369	0.00140059
ASD DE-	DE+	0.585141	0.999957	1.85e-05	1
SCZ DE	DE+	1.45417	0.000283602	3.54729	0.00141801
BD DE	DE+	1.24446	0.222841	0.652005	0.414491
DHT DE+	DE-	1.33944	0.182506	0.738722	0.547519
DHT DE-	DE-	0.189114	0.999994	2.52e-06	1
EST DE+	DE-	1.99205	0.105097	0.978409	0.472937
EST DE-	DE-	1.32503	0.47621	0.322202	0.857177
AR Targets	DE-	0.814027	1	4.32e-10	1
ER Targets	DE-	1.09188	0.668462	0.174923	1
Male DT	DE-	0.456631	1	1.05e-10	1
Female DT	DE-	1.99773	2.6e-07	6.58567	2.34e-06
SexDiv DT	DE-	1.23411	0.306737	0.513235	0.690157
DHT DE+	DE+	1.01063	0.70993	0.148785	0.999734
DHT DE-	DE+	2.20343	0.00448451	2.34828	0.0134535
EST DE+	DE+	0.487855	0.936661	0.0284173	0.999734
EST DE-	DE+	0.388652	0.939397	0.0271507	0.999734
AR Targets	DE+	1.71059	7.28e-10	9.13772	6.55e-09
ER Targets	DE+	0.607126	0.999734	0.000115331	0.999734
Male DT	DE+	2.09907	4.24e-08	7.37278	1.91e-07
Female DT	DE+	0.686321	0.999197	0.000348683	0.999734
SexDiv DT	DE+	1.48056	0.018555	1.73154	0.0417488
