## Supplementary material for "Sex-biasing influence of autism-associated *Ube3a* gene overdosage at connectomic, behavioral and transcriptomic levels": Table S4

### Sheet: tableS4_metadata
idx	sample_id	mouse_id	sex	group	brain_region	RIN	PF_BASES	PF_ALIGNED_BASES	RIBOSOMAL_BASES	CODING_BASES	UTR_BASES	INTRONIC_BASES	INTERGENIC_BASES	IGNORED_READS	CORRECT_STRAND_READS	INCORRECT_STRAND_READS	NUM_R1_TRANSCRIPT_STRAND_READS	NUM_R2_TRANSCRIPT_STRAND_READS	NUM_UNEXPLAINED_READS	PCT_R1_TRANSCRIPT_STRAND_READS	PCT_R2_TRANSCRIPT_STRAND_READS	PCT_RIBOSOMAL_BASES	PCT_CODING_BASES	PCT_UTR_BASES	PCT_INTRONIC_BASES	PCT_INTERGENIC_BASES	PCT_MRNA_BASES	PCT_USABLE_BASES	PCT_CORRECT_STRAND_READS	MEDIAN_CV_COVERAGE	MEDIAN_5PRIME_BIAS	MEDIAN_3PRIME_BIAS	MEDIAN_5PRIME_TO_3PRIME_BIAS	ACCUMULATION_LEVEL	READS_USED	WINDOW_SIZE	TOTAL_CLUSTERS	ALIGNED_READS	AT_DROPOUT	GC_DROPOUT	GC_NC_0_19	GC_NC_20_39	GC_NC_40_59	GC_NC_60_79	GC_NC_80_100
1	238-HYT_HOM_M	238	M	Ube3a	HYT	9.1	19556085600	19473105980	68999982	9950134254	6985415328	1853861678	614694738	0	149334020	3322755	1525646	74038115	991053	0.02019	0.97981	0.003543	0.510968	0.358721	0.095201	0.031566	0.869689	0.865999	0.978234	0.533164	0.492646	0.632631	0.83055	All	ALL	100	103469027	206938054	22138763	0.00771	0.139859	0.602353	1186115	381765	0.894384
2	238-PFC_HOM_M	238	M	Ube3a	PFC	7.4	15150476600	15102406084	101418594	6796962965	7328198361	468561651	407264513	0	125945646	1175052	540630	62308328	797342	0.008602	0.991398	0.006715	0.450058	0.485234	0.031026	0.026967	0.935292	0.932325	0.990756	0.448696	0.225174	0.463039	0.412648	All	ALL	100	82147451	164294902	22109939	0.009272	0.1167	0.660409	1094346	5134968	0.86912
3	245-HYT_WT_M	245	M	WT	HYT	9	13172845800	13132451173	65020888	6394698074	5531129723	771777917	369824571	0	105126476	1748488	827342	52093495	598033	0.015634	0.984366	0.004951	0.486939	0.42118	0.058769	0.028161	0.908119	0.905334	0.98364	0.435165	0.339138	0.419223	0.590357	All	ALL	100	70521877	141043754	21523598	0.011289	0.11618	0.625144	1165102	3948008	0.752018
4	245-PFC_WT_M	245	M	WT	PFC	6.8	13221365000	13168148754	164626926	5748717952	6233417090	603968829	417417957	0	101725240	6903783	3318789	50129797	1064202	0.062093	0.937907	0.012502	0.436562	0.473371	0.045866	0.031699	0.909933	0.906271	0.936446	0.517198	0.358397	0.332598	0.693173	All	ALL	100	72203897	144407794	15754457	0.00992	0.145102	0.778817	1049379	4081184	0.869243
5	251-HYT_WT_M	251	M	WT	HYT	8.8	16705823800	16653555206	92015873	8142526738	7046607666	897382415	475022514	0	133975942	2005295	931906	66340424	876055	0.013853	0.986147	0.005525	0.488936	0.423129	0.053885	0.028524	0.912066	0.909212	0.985253	0.433169	0.514546	0.370232	0.942838	All	ALL	100	89511442	179022884	21350819	0.005901	0.121178	0.648257	1112207	4891449	1060895
6	251-PFC_WT_M	251	M	WT	PFC	8.2	16628812800	16574459270	116088770	7181787887	7862557515	916622997	497402101	0	128860335	6553397	3186157	63786454	851117	0.047574	0.952426	0.007004	0.433305	0.474378	0.055303	0.03001	0.907682	0.904716	0.951605	0.450257	0.277104	0.420981	0.496595	All	ALL	100	89457967	178915934	19956342	0.011805	0.133897	0.681905	1106082	4422022	0.746776
7	253-HYT_HOM_M	253	M	Ube3a	HYT	8.9	15370844200	15317690089	70908492	7642474950	6450502232	741998778	411805637	0	122750973	3384391	1635362	60815436	710027	0.026186	0.973814	0.004629	0.498931	0.421115	0.048441	0.026884	0.920046	0.916864	0.973169	0.406062	0.432278	0.449157	0.756067	All	ALL	100	82382137	164764274	23254807	0.007383	0.096256	0.608204	114129	4890983	0.936387
8	253-PFC_HOM_M	253	M	Ube3a	PFC	7.7	14471435600	14406067520	186604264	6253375629	7058987567	463948077	443151983	0	119831071	1037824	437522	58959289	1304409	0.007366	0.992634	0.012953	0.434079	0.490001	0.032205	0.030761	0.92408	0.919906	0.991414	0.514228	0.244806	0.413153	0.439449	All	ALL	100	79611398	159222796	1519763	0.01407	0.116099	0.779734	1074485	3418191	0.652737
9	256-PFC_WT_M	256	M	WT	PFC	7.8	15782493600	15733161436	121825855	6761393004	7680490298	691915418	477536861	0	122019216	8184462	4002988	60422544	757565	0.062134	0.937866	0.007743	0.429754	0.488172	0.043978	0.030352	0.917926	0.915057	0.937141	0.474665	0.18494	0.439681	0.361767	All	ALL	100	85126375	170252750	16932624	0.014887	0.151384	0.73492	1097977	3636909	0.592708
10	258-HYT_HOM_M	258	M	Ube3a	HYT	9.3	18941061400	18872509392	69153284	9254238017	7643901544	1380734978	524481569	0	148878186	2708309	1301112	73858425	736031	0.017311	0.982689	0.003664	0.490355	0.405028	0.073161	0.027791	0.895384	0.892143	0.982134	0.422366	0.361003	0.434748	0.651432	All	ALL	100	101328246	202656492	24128442	0.010965	0.098263	0.585206	116924	4593999	0.758671
11	258-PFC_HOM_M	258	M	Ube3a	PFC	7.9	13691132400	13616794643	183122324	6941188335	5562091048	520899055	409493881	0	105499720	9073841	4297087	51933175	1257105	0.076419	0.923581	0.013448	0.509752	0.408473	0.038254	0.030073	0.918225	0.913239	0.920803	0.630685	0.257652	0.400202	0.476213	All	ALL	100	75169946	150339892	14374861	0.011472	0.094792	0.758125	1102085	3106235	0.710615
12	259-PFC_WT_F	259	F	WT	PFC	7.4	12106180800	12063562084	108566932	5275553588	5940007538	394141089	345292937	0	93679564	7645937	3727516	46250627	757505	0.074583	0.925417	0.009	0.437313	0.492393	0.032672	0.028623	0.929706	0.926433	0.924541	0.474181	0.195357	0.490038	0.363165	All	ALL	100	66335795	132671590	19295959	0.013027	0.119411	0.717064	1074592	4590184	0.707602
13	262-HYT_WT_F	262	F	WT	HYT	9	16813067400	16754805564	93872599	8009369792	7078779928	1056330787	516452458	0	133442871	1800118	835693	66082917	848278	0.012488	0.987512	0.005603	0.478034	0.422493	0.063046	0.030824	0.900527	0.897406	0.98669	0.47364	0.404489	0.422456	0.714502	All	ALL	100	90271267	180542534	18290012	0.010166	0.113571	0.670861	1152642	3415511	0.802408
14	262-PFC_WT_F	262	F	WT	PFC	8.2	14685552600	14636034419	114565497	6285925411	7071142220	720649826	443751465	0	111868544	8376381	4085776	55314611	817725	0.068784	0.931216	0.007828	0.429483	0.483132	0.049238	0.030319	0.912615	0.909538	0.930339	0.461799	0.236288	0.453649	0.398023	All	ALL	100	79365885	158731770	18876431	0.013948	0.132008	0.705218	1098889	4174633	0.651464
15	266-PFC_WT_M	66	M	WT	PFC	7.3	18050022800	17991407346	172438867	7611050862	8611467815	1052017391	544432411	0	136396499	10200364	4982801	67461335	969977	0.068781	0.931219	0.009585	0.423038	0.478643	0.058473	0.030261	0.901681	0.898753	0.930419	0.467826	0.216027	0.450295	0.383344	All	ALL	100	97658399	195316798	17668159	0.014237	0.137951	0.724633	1095639	3894146	0.621889
16	267-HYT_HOM_M	267	M	Ube3a	HYT	8.9	15678612600	15629761842	92625724	7806972891	6476245455	815571077	438346695	0	123308746	4522594	2183670	61075648	782947	0.034519	0.965481	0.005926	0.499494	0.414353	0.052181	0.028046	0.913847	0.911	0.964621	0.440261	0.498671	0.426313	0.843089	All	ALL	100	83934808	167869616	22465868	0.007542	0.112427	0.615954	1146132	4614617	0.9389
17	267-PFC_HOM_M	267	M	Ube3a	PFC	6.7	15994979600	15947283563	177122055	7057499146	7776306349	499854773	436501240	0	131536823	2434839	1156260	64996596	958191	0.017479	0.982521	0.011107	0.442552	0.487626	0.031344	0.027372	0.930178	0.927404	0.981826	0.462823	0.208501	0.493468	0.36337	All	ALL	100	87323034	174646068	20081354	0.013945	0.111441	0.696595	1093612	4480087	0.637546
18	272-HYT_HOM_F	272	F	Ube3a	HYT	9.2	17692836600	17644764000	94176787	8551457754	7763755703	738483854	496889902	0	144440773	1478217	684748	71593478	775427	0.009474	0.990526	0.005337	0.484646	0.440003	0.041853	0.028161	0.924649	0.922137	0.98987	0.43913	0.297085	0.436188	0.515534	All	ALL	100	94991691	189983382	18936306	0.012401	0.126077	0.678191	1140294	3599863	0.677798
19	272-PFC_HOM_F	272	F	Ube3a	PFC	7.2	14084215600	14027634967	107099316	6308895486	6722916552	458693129	430030484	0	108648338	8751112	4240499	53632449	984760	0.073273	0.926727	0.007635	0.449748	0.479262	0.032699	0.030656	0.92901	0.925278	0.925459	0.482602	0.356063	0.378229	0.662755	All	ALL	100	76180501	152361002	17494962	0.008499	0.145804	0.738955	1068264	4334272	0.929204
20	395-PFC_WT_F	395	F	WT	PFC	8.9	12583173200	12540842849	114211575	5487012679	6049424723	522347319	367846553	0	99589702	4606285	2229403	49137811	834248	0.043401	0.956599	0.009107	0.437531	0.482378	0.041652	0.029332	0.919909	0.916815	0.955792	0.468056	0.215221	0.49042	0.383391	All	ALL	100	68808389	137616778	18684468	0.014178	0.109596	0.714058	1092395	4184497	0.639371
21	397-PFC_WT_F	397	F	WT	PFC	8.2	13062004000	13003580791	99953765	6745464825	5235186910	549006993	373968298	0	100949061	7531858	3615741	49874992	894922	0.067596	0.932404	0.007687	0.518739	0.402596	0.04222	0.028759	0.921335	0.917214	0.93057	0.561663	0.406531	0.502723	0.725043	All	ALL	100	70121352	140242704	21073048	0.003392	0.100664	0.646098	110153	5205786	169763
22	398-HYT_WT_F	398	F	WT	HYT	8.9	16147946000	16096349948	81964371	7936813668	6735436811	870534306	471600792	0	129588519	1581861	725573	64134526	867263	0.011187	0.988813	0.005092	0.493082	0.418445	0.054083	0.029299	0.911527	0.908614	0.98794	0.418751	0.548999	0.421624	0.908036	All	ALL	100	86532197	173064394	22689558	0.00459	0.109542	0.618941	1123104	5156503	1249423
23	402-PFC_HOM_M	402	M	Ube3a	PFC	7.3	14073847600	14030816194	114653238	6153486300	6817062827	561818922	383794907	0	115754027	1090301	496076	57224068	805686	0.008595	0.991405	0.008172	0.438569	0.485864	0.040042	0.027354	0.924433	0.921606	0.990669	0.451908	0.243115	0.465663	0.443795	All	ALL	100	76310860	152621720	2179345	0.010258	0.111856	0.664519	1094486	5056283	0.816133
24	403-HYT_WT_M	403	M	WT	HYT	9	14874936800	14825415280	106696505	7438490877	6294412920	575847255	409967723	0	121229425	1759530	816220	60027845	801039	0.013415	0.986585	0.007197	0.501739	0.424569	0.038842	0.027653	0.926308	0.923224	0.985694	0.480638	0.522712	0.391482	0.903263	All	ALL	100	79900575	159801150	21270239	0.005673	0.112153	0.63748	1144377	4254588	1050766
25	403-PFC_WT_M	403	M	WT	PFC	7.8	15156618600	15093887161	178328938	6946005660	6838308226	663956311	467288026	0	115682266	9187590	4429982	57084991	1140977	0.072015	0.927985	0.011815	0.460187	0.453052	0.043988	0.030959	0.913238	0.909458	0.926423	0.508012	0.378793	0.356561	0.710413	All	ALL	100	82110841	164221682	18003011	0.008469	0.137802	0.732225	1068941	4445096	0.921405
26	404-HYT_HOM_M	404	M	Ube3a	HYT	8.9	10980127600	10940221699	62626287	5051502912	4555541161	920050195	350501144	0	84798898	1472521	690796	41988514	548746	0.016186	0.983814	0.005724	0.461737	0.416403	0.084098	0.032038	0.87814	0.874948	0.982932	0.461617	0.463009	0.4268	0.790083	All	ALL	100	58767540	117535080	19132593	0.010382	0.133368	0.66547	1148333	3624502	0.795238
27	410-HYT_WT_F	410	F	WT	HYT	8.8	16178970400	16131707854	73318714	7963317891	6750243043	891768331	453059875	0	128502171	2897655	1391229	63701284	696856	0.021373	0.978627	0.004545	0.493644	0.418446	0.05528	0.028085	0.912089	0.909425	0.977948	0.395339	0.443762	0.433053	0.787092	All	ALL	100	86487037	172974074	23411556	0.005954	0.115191	0.610255	1128822	5171114	1098452
28	417-HYT_HOM_F	417	F	Ube3a	HYT	8.8	19175775400	19121425940	88371265	8965154759	8305848677	1204086443	557964796	0	152393419	1949187	907754	75538943	836618	0.011874	0.988126	0.004622	0.468854	0.434374	0.062971	0.02918	0.903228	0.900668	0.987371	0.440878	0.296182	0.430326	0.525892	All	ALL	100	102700576	205401152	199031	0.012615	0.119688	0.656231	1152709	3688796	0.686129
29	417-PFC_HOM_F	417	F	Ube3a	PFC	8.3	13159245800	13100608630	103312989	5835656250	6184486124	561664390	415488877	0	99122396	9202836	4458966	48933905	930844	0.083512	0.916488	0.007886	0.445449	0.472076	0.042873	0.031715	0.917525	0.913437	0.915044	0.495013	0.386015	0.351448	0.748997	All	ALL	100	71079586	142159172	18109519	0.007356	0.149084	0.733072	1063569	4564789	1042482
30	420-HYT_HOM_F	420	F	Ube3a	HYT	9	89313217400	89063185792	400178327	44660221294	37622571120	3953655912	2426559139	0	727412636	7670823	3609522	360838056	3534897	0.009904	0.990096	0.004493	0.501444	0.422426	0.044392	0.027245	0.92387	0.921283	0.989565	0.441308	0.341006	0.435438	0.634799	All	ALL	100	480481584	960963168	22436234	0.009878	0.10432	0.625981	114082	4569878	0.793591
31	420-PFC_HOM_F	420	F	Ube3a	PFC	7.3	14987332200	14925289999	122971349	6782858098	7122510259	457000899	439949394	0	117945392	7636961	3667485	58213552	1082068	0.059267	0.940733	0.008239	0.454454	0.477211	0.030619	0.029477	0.931665	0.927808	0.939188	0.503169	0.301484	0.392927	0.515313	All	ALL	100	81373322	162746644	18296621	0.011413	0.112111	0.706337	1101707	4082872	0.776505
32	423-HYT_WT_M	423	M	WT	HYT	6.8	14748069600	14703770518	71236904	7173314629	6135163793	907861925	416193267	0	117904403	1153882	535375	58486193	590191	0.009071	0.990929	0.004845	0.487855	0.417251	0.061743	0.028305	0.905107	0.902388	0.990308	0.426808	0.367172	0.426254	0.648365	All	ALL	100	78851369	157702738	23191458	0.009842	0.110836	0.598586	1171114	4289557	0.818273
33	462-HYT_HOM_F	462	F	Ube3a	HYT	8.9	20199025600	20136110430	107513128	9763206105	8467319341	1190085632	607986224	0	159384722	3710127	1763632	78928668	1034133	0.021856	0.978144	0.005339	0.484861	0.420504	0.059102	0.030194	0.905365	0.902545	0.977252	0.438048	0.526022	0.401244	0.913994	All	ALL	100	108357201	216714402	19968059	0.007473	0.121903	0.667239	1115055	4462558	0.931311
34	462-PFC_HOM_F	462	F	Ube3a	PFC	7.2	14299441800	14256215198	118983056	6123909751	7126365277	468498725	418458389	0	117668848	1863507	871487	58122831	889714	0.014772	0.985228	0.008346	0.429561	0.499878	0.032863	0.029353	0.929438	0.926629	0.98441	0.475334	0.196774	0.463296	0.361142	All	ALL	100	77960685	155921370	17318646	0.014335	0.136587	0.742153	1083179	3891636	0.617513
35	468-HYT_HOM_F	468	F	Ube3a	HYT	9	30051833400	29972033788	150022422	14205410583	12827963018	1900295740	888342025	0	238647447	2998604	1416694	118392408	1178265	0.011825	0.988175	0.005005	0.473956	0.427998	0.063402	0.029639	0.901953	0.899558	0.987591	0.42261	0.361361	0.435797	0.639348	All	ALL	100	160950317	321900634	1937143	0.010875	0.099733	0.66996	1131886	3979796	0.754523
36	468-PFC_HOM_F	468	F	Ube3a	PFC	8.3	9817621200	9759008637	96474807	4775360915	4232243232	343007447	311922236	0	80338420	2117839	983585	39572923	723952	0.024252	0.975748	0.009886	0.489328	0.433676	0.035148	0.031962	0.923004	0.917494	0.974316	0.716699	0.164294	0.46982	0.264753	All	ALL	100	54326089	108652178	10629598	0.011098	0.100913	0.834894	107968	2249846	0.696356
37	471-HYT_WT_F	471	F	WT	HYT	9.3	9842486200	9734246315	146628532	3655148592	5222675408	424125905	285667878	0	76034488	3397278	1456547	37566317	697561	0.037325	0.962675	0.015063	0.375494	0.536526	0.04357	0.029347	0.91202	0.90199	0.95723	0.64871	0.299862	0.531704	0.489215	All	ALL	100	54730265	109460530	192749	0.009195	0.100678	0.692353	1094667	4528687	1002949
38	93-PFC_WT_F	93	F	WT	PFC	7.5	12157387800	12117593546	77874471	5442740265	5683214000	554742200	359022610	0	93202888	6837567	3342191	46133347	623000	0.067552	0.932448	0.006427	0.44916	0.469005	0.04578	0.029628	0.918165	0.91516	0.931652	0.430491	0.290017	0.448575	0.538196	All	ALL	100	65257245	130514490	19746423	0.010084	0.135781	0.687664	1098176	451872	0.837779
